# Repurposing of KLF5 activates a cell cycle signature during the progression from a precursor state to Oesophageal Adenocarcinoma

**DOI:** 10.1101/2020.02.10.941872

**Authors:** Connor Rogerson, Samuel Ogden, Edward Britton, the OCCAMS consortium, Yeng Ang, Andrew D. Sharrocks

**Affiliations:** School of Biological Sciences, Faculty of Biology, Medicine and Health, University of Manchester, Michael Smith Building, Oxford Road, Manchester, M13 9PT, UK; School of Medical Sciences, Faculty of Biology, Medicine and Health, University of Manchester, Oxford Road, Manchester, UK; GI Science Centre, Salford Royal NHS FT, University of Manchester, Stott Lane, Salford, M6 8HD, UK

**Author notes:** Co-corresponding authors: Andrew Sharrocks, Yeng Ang.

**Keywords:** KLF5, Barrett’s oesophagus, Oesophageal adenocarcinoma, ERBB2, ATAC-seq

## Abstract

Oesophageal adenocarcinoma (OAC) is one of the most common causes of cancer deaths and yet compared to other common cancers, we know relatively little about the underlying molecular mechanisms. Barrett’s oesophagus (BO) is the only known precancerous precursor to OAC, but our understanding about the specific events leading to OAC development is limited. Here, we have integrated gene expression and chromatin accessibility profiles of human biopsies of BO and OAC and identified a strong cell cycle gene expression signature in OAC compared to BO. Through analysing associated chromatin accessibility changes, we have implicated the transcription factor KLF5 in the transition from BO to OAC. Importantly, we show that KLF5 expression is unchanged during this transition, but instead, KLF5 is redistributed across chromatin in OAC cells to directly regulate cell cycle genes specifically in OAC. Our findings have potential prognostic significance as the survival of patients with high expression of KLF5 target genes is significantly lower. We have provided new insights into the gene expression networks in OAC and the mechanisms behind progression to OAC, chiefly the repurposing of KLF5 for novel regulatory activity in OAC.
