## Supplementary Table 3 for "Repurposing of KLF5 activates a cell cycle signature during the progression from a precursor state to Oesophageal Adenocarcinoma"

### Sheet: Legend
Table S3. DNA motifs enriched in OAC-specific open chromatin regions. Top ten motifs found by de novo motif discovery and their associated transcription factors that are enriched in ‘open in OAC’ (top) or ‘closed in OAC’ (bottom).

### Sheet: S3 Motif analysis
Open in OAC regions (n=1327)
Rank	Motif	P-value	log P-pvalue	% of Targets	% of Background	STD(Bg STD)	Best Match/Details
1	GTGAGTCACG	1e-23	-54.91	0.1687	0.0769	47.6bp (49.8bp)	AP-1(bZIP)/ThioMac-PU.1-ChIP-Seq(GSE21512)/Homer(0.939)
2	TGGGCGGGGC	1e-16	-37.97	0.2596	0.162	54.1bp (64.8bp)	KLF5/MA0599.1/Jaspar(0.924)
3	GTCCGTGTGAAG	1e-13	-29.95	0.0061	0	57.2bp (41.4bp)	TBX20/MA0689.1/Jaspar(0.670)
4	TGGGAAATTCCC	1e-12	-29.65	0.0472	0.0145	54.5bp (63.2bp)	NFkB-p65(RHD)/GM12787-p65-ChIP-Seq(GSE19485)/Homer(0.920)
5	TCCTCGCCATGT	1e-12	-28.77	0.0184	0.0022	59.1bp (57.7bp)	p53(p53)/mES-cMyc-ChIP-Seq(GSE11431)/Homer(0.591)
6	CTCACCCAAT	1e-12	-27.79	0.2002	0.1257	53.4bp (60.3bp)	POL004.1_CCAAT-box/Jaspar(0.747)
7 *	GGAGCTGTTT	1e-11	-26.23	0.0822	0.0377	51.2bp (59.0bp)	Ascl2/MA0816.1/Jaspar(0.638)
8 *	ACTATATATA	1e-11	-25.34	0.0271	0.006	56.0bp (57.6bp)	PB0080.1_Tbp_1/Jaspar(0.738)
9 *	TCCCAAGACACC	1e-10	-24.66	0.0096	0.0005	50.1bp (66.9bp)	ZNF143|STAF(Zf)/CUTLL-ZNF143-ChIP-Seq(GSE29600)/Homer(0.642)
10 *	ACGACGACTT	1e-10	-23.6	0.028	0.0068	55.0bp (60.0bp)	PB0136.1_IRC900814_2/Jaspar(0.630)
Closed in OAC regions (n=168)
Rank	Motif	P-value	log P-pvalue	% of Targets	% of Background	STD(Bg STD)	Best Match/Details
1 *	AGGGAAGGAAGT	1e-10	-24.45	0.1139	0.0145	46.7bp (69.2bp)	EWSR1-FLI1/MA0149.1/Jaspar(0.666)
2 *	CCAGCTGCGCTC	1e-10	-23.38	0.1899	0.047	48.8bp (70.1bp)	PB0003.1_Ascl2_1/Jaspar(0.648)
3 *	AGCAGTGTGG	1e-09	-21.24	0.2089	0.0616	51.6bp (70.1bp)	GLI2/MA0734.1/Jaspar(0.683)
4 *	GGGGCCAGACAC	1e-09	-20.99	0.1076	0.0158	56.3bp (70.8bp)	PB0113.1_E2F3_2/Jaspar(0.647)
5 *	GACCCAGATG	1e-08	-19.79	0.0886	0.0108	56.5bp (73.0bp)	ZBTB18(Zf)/HEK293-ZBTB18.GFP-ChIP-Seq(GSE58341)/Homer(0.761)
6 *	TATGCCCTGCAC	1e-07	-17.09	0.1139	0.0232	49.9bp (68.1bp)	Sp1(Zf)/Promoter/Homer(0.660)
7 *	CCACCCGGTGGT	1e-06	-16	0.0506	0.0035	49.7bp (54.5bp)	PB0101.1_Zic1_1/Jaspar(0.645)
8 *	AGAACGGA	1e-05	-12.91	0.1582	0.0557	64.0bp (69.2bp)	PB0137.1_Irf3_2/Jaspar(0.704)
9 *	AGTGCGAG	1e-05	-12.58	0.1519	0.053	56.0bp (69.8bp)	ZNF519(Zf)/HEK293-ZNF519.GFP-ChIP-Seq(GSE58341)/Homer(0.695)
10 *	AGATCTGC	1e-05	-12.28	0.1266	0.0393	60.6bp (71.3bp)	ZBTB18/MA0698.1/Jaspar(0.693)
