## Supplementary Table 6 for "Repurposing of KLF5 activates a cell cycle signature during the progression from a precursor state to Oesophageal Adenocarcinoma"

### Sheet: Legend
Table S6. De Novo analysis of DNA motif enrichment in KLF5 ChIP-seq peak datasets

### Sheet: S6 KLF5 ChIP motifs
OE19 specifc ChIP-seq peaks (n=8608)
Rank	Motif	P-value	log P-pvalue	% of Targets	% of Background	STD(Bg STD)	Best Match/Details
1	GCCACACCCT	1e-607	-1399	0.4062	0.1475	51.8bp (62.7bp)	KLF5(Zf)/LoVo-KLF5-ChIP-Seq(GSE49402)/Homer(0.957)
2	ACCTTATCTG	1e-223	-515.4	0.1239	0.0349	54.1bp (54.6bp)	Gata1(Zf)/K562-GATA1-ChIP-Seq(GSE18829)/Homer(0.986)
3	CCTAAGCAAACA	1e-219	-504.5	0.1397	0.044	53.3bp (55.0bp)	Fox:Ebox(Forkhead,bHLH)/Panc1-Foxa2-ChIP-Seq(GSE47459)/Homer(0.937)
4	GGAATGACTCAT	1e-157	-362.6	0.0914	0.0265	53.0bp (56.5bp)	Fra1(bZIP)/BT549-Fra1-ChIP-Seq(GSE46166)/Homer(0.988)
5	CCTTTGATCT	1e-107	-247.1	0.1133	0.048	53.6bp (58.2bp)	TCF7L2/MA0523.1/Jaspar(0.915)
6	ACTTCCGGGT	1e-87	-201.8	0.1824	0.1036	54.4bp (58.1bp)	ELF5/MA0136.2/Jaspar(0.976)
7	TAATGATTAACC	1e-35	-80.77	0.0141	0.003	54.5bp (49.3bp)	HNF1b(Homeobox)/PDAC-HNF1B-ChIP-Seq(GSE64557)/Homer(0.914)
8	GTAAAACAGGTT	1e-29	-67.89	0.0449	0.0222	55.2bp (58.5bp)	GRHL1/MA0647.1/Jaspar(0.808)
9	CTGTGTCAAC	1e-26	-60.89	0.009	0.0016	51.9bp (60.4bp)	MEIS1/MA0498.2/Jaspar(0.732)
10	TTTAACCAGC	1e-24	-57.55	0.019	0.0067	51.6bp (57.3bp)	HOXC13/MA0907.1/Jaspar(0.708)
Shared peaks(n=9230)
Rank	Motif	P-value	log P-pvalue	% of Targets	% of Background	STD(Bg STD)	Best Match/Details
1	TATGACTCAT	1e-808	-1863	0.199	0.0283	51.6bp (61.6bp)	JunB(bZIP)/DendriticCells-Junb-ChIP-Seq(GSE36099)/Homer(0.994)
2	GCCACGCCCT	1e-756	-1743	0.4176	0.1448	51.5bp (62.6bp)	KLF5(Zf)/LoVo-KLF5-ChIP-Seq(GSE49402)/Homer(0.979)
3	GCGGAATC	1e-147	-340	0.5601	0.4155	55.5bp (60.2bp)	SPIB/MA0081.1/Jaspar(0.850)
4	TAACCACAAA	1e-82	-190.3	0.0787	0.0332	53.3bp (60.5bp)	RUNX1(Runt)/Jurkat-RUNX1-ChIP-Seq(GSE29180)/Homer(0.969)
5	GATTGCGCAA	1e-78	-180	0.135	0.074	54.4bp (57.5bp)	CEBPE/MA0837.1/Jaspar(0.905)
6	CGGCCAATCAGA	1e-54	-124.3	0.0638	0.0298	54.6bp (58.6bp)	NFY(CCAAT)/Promoter/Homer(0.962)
7	AGATAAGA	1e-39	-91.14	0.0576	0.0293	55.4bp (55.2bp)	GATA3/MA0037.2/Jaspar(0.983)
8	GCGTCACGTG	1e-32	-74	0.0292	0.012	55.3bp (55.9bp)	Arntl/MA0603.1/Jaspar(0.868)
9	GGGATTTGTAGT	1e-28	-65.71	0.0211	0.0078	53.7bp (54.2bp)	GFY(?)/Promoter/Homer(0.955)
10	CTGGATTA	1e-21	-50.62	0.0523	0.0314	53.4bp (64.2bp)	PITX3/MA0714.1/Jaspar(0.882)
CP-A specific peaks (n=3515)
Rank	Motif	P-value	log P-pvalue	% of Targets	% of Background	STD(Bg STD)	Best Match/Details
1	AGGGATGACTCA	1e-488	-1124	0.3849	0.0681	53.4bp (68.2bp)	Fra1(bZIP)/BT549-Fra1-ChIP-Seq(GSE46166)/Homer(0.979)
2	GCCACACCCT	1e-241	-556.6	0.3382	0.1022	49.9bp (74.3bp)	Klf1/MA0493.1/Jaspar(0.959)
3	AGGAATGT	1e-135	-313	0.3474	0.1538	50.9bp (67.1bp)	TEAD4(TEA)/Tropoblast-Tead4-ChIP-Seq(GSE37350)/Homer(0.941)
4	CCTGTGGTTT	1e-101	-233.8	0.1873	0.0649	52.8bp (71.4bp)	RUNX(Runt)/HPC7-Runx1-ChIP-Seq(GSE22178)/Homer(0.964)
5	GCATGCCTGGGC	1e-83	-192.8	0.1579	0.055	47.7bp (76.6bp)	p53(p53)/mES-cMyc-ChIP-Seq(GSE11431)/Homer(0.843)
6	ATTGCATAATCA	1e-50	-115.2	0.0815	0.0252	51.7bp (58.0bp)	CEBPA/MA0102.3/Jaspar(0.933)
7	GGGCGGAG	1e-41	-96.54	0.1943	0.1057	54.9bp (72.3bp)	Sp5(Zf)/mES-Sp5.Flag-ChIP-Seq(GSE72989)/Homer(0.867)
8	CATGTTGCAACA	1e-34	-79.38	0.0635	0.0214	52.7bp (69.9bp)	TP63/MA0525.2/Jaspar(0.736)
9	AACAGGATGT	1e-28	-64.78	0.054	0.0186	47.9bp (67.6bp)	Ets1-distal(ETS)/CD4+-PolII-ChIP-Seq(Barski_et_al.)/Homer(0.836)
10	GGGAGCCGCCCA	1e-15	-35.97	0.0051	0.0002	56.0bp (49.2bp)	POL011.1_XCPE1/Jaspar(0.643)
