## Supplementary Table 7 for "Repurposing of KLF5 activates a cell cycle signature during the progression from a precursor state to Oesophageal Adenocarcinoma"

### Sheet: A
	Chr	Start	End	A. KLF5 (A)	B. GATA1	C. FOXA2	D. FRA1	E. TCF7L2	Total
Peak_1	chr17	38225206	38229854	1	1	1	1	1	5
Peak_2	chr17	46582238	46583468	1	1	1	1	1	5
Peak_3	chr3	195442800	195443550	1	1	1	1	1	5
Peak_4	chr20	36688048	36688968	1	1	1	1	1	5
Peak_5	chr19	35497041	35497903	1	1	1	1	1	5
Peak_6	chr19	35879072	35881074	1	1	1	1	1	5
Peak_296	chr17	55452858	55453656	0	1	1	1	1	4
Peak_297	chr21	42536457	42537571	0	1	1	1	1	4
Peak_298	chr4	74605934	74606447	0	1	1	1	1	4
Peak_7	chr19	35611348	35612343	1	0	1	1	1	4
Peak_8	chr19	50056239	50058207	1	0	1	1	1	4
Peak_9	chr1	207271032	207271492	1	0	1	1	1	4
Peak_10	chr11	69988201	69988846	1	0	1	1	1	4
Peak_299	chr8	95220639	95221334	0	0	1	1	1	3
Peak_300	chr17	38256852	38257808	0	0	1	1	1	3
Peak_11	chr19	45227215	45229312	1	1	0	1	1	4
Peak_12	chr15	91022077	91023249	1	1	0	1	1	4
Peak_13	chr19	35711255	35712128	1	1	0	1	1	4
Peak_14	chr17	38672843	38673915	1	1	0	1	1	4
Peak_15	chr15	81144968	81145774	1	1	0	1	1	4
Peak_16	chr12	52221590	52222242	1	1	0	1	1	4
Peak_17	chr11	517859	519124	1	1	0	1	1	4
Peak_18	chr15	41060589	41062600	1	1	0	1	1	4
Peak_301	chr8	95204062	95204599	0	1	0	1	1	3
Peak_302	chr17	55184726	55185395	0	1	0	1	1	3
Peak_19	chr7	29511105	29511766	1	0	0	1	1	3
Peak_20	chr20	3791966	3793155	1	0	0	1	1	3
Peak_21	chr19	35598132	35598952	1	0	0	1	1	3
Peak_303	chr20	32384285	32384907	0	0	0	1	1	2
Peak_22	chr20	31319151	31320250	1	1	1	0	1	4
Peak_23	chr4	74889109	74889972	1	1	1	0	1	4
Peak_24	chr4	74889109	74889972	1	1	1	0	1	4
Peak_25	chr19	45197702	45199338	1	1	1	0	1	4
Peak_26	chr19	35871308	35871952	1	1	1	0	1	4
Peak_27	chr19	36335860	36337587	1	1	1	0	1	4
Peak_28	chr17	46677603	46679334	1	1	1	0	1	4
Peak_29	chr6	52192488	52193765	1	1	1	0	1	4
Peak_304	chr12	52355504	52356128	0	1	1	0	1	3
Peak_305	chr11	61536727	61537276	0	1	1	0	1	3
Peak_306	chr3	195275084	195275719	0	1	1	0	1	3
Peak_307	chr4	74870822	74871729	0	1	1	0	1	3
Peak_308	chr4	74870822	74871729	0	1	1	0	1	3
Peak_309	chr7	77089091	77089807	0	1	1	0	1	3
Peak_30	chr9	131418815	131419483	1	0	1	0	1	3
Peak_31	chr5	126339378	126340184	1	0	1	0	1	3
Peak_32	chr1	46008219	46008782	1	0	1	0	1	3
Peak_33	chr19	30335170	30336815	1	0	1	0	1	3
Peak_34	chr10	13424456	13425844	1	0	1	0	1	3
Peak_35	chr17	38259156	38259783	1	0	1	0	1	3
Peak_310	chr21	42908392	42909112	0	0	1	0	1	2
Peak_311	chr15	81149030	81149823	0	0	1	0	1	2
Peak_312	chr11	2232172	2232899	0	0	1	0	1	2
Peak_36	chr19	45248371	45249231	1	1	0	0	1	3
Peak_37	chr17	38501404	38502237	1	1	0	0	1	3
Peak_38	chr11	108379521	108380360	1	1	0	0	1	3
Peak_39	chr19	45350784	45351430	1	1	0	0	1	3
Peak_40	chr19	45393600	45394663	1	1	0	0	1	3
Peak_41	chr19	668855	669507	1	1	0	0	1	3
Peak_42	chr19	35738397	35740640	1	1	0	0	1	3
Peak_43	chr7	77315987	77316404	1	1	0	0	1	3
Peak_44	chr11	2223190	2226512	1	1	0	0	1	3
Peak_313	chr12	71834364	71835007	0	1	0	0	1	2
Peak_314	chr7	97580576	97581239	0	1	0	0	1	2
Peak_45	chr17	43248254	43250376	1	0	0	0	1	2
Peak_46	chr19	45280858	45281601	1	0	0	0	1	2
Peak_47	chr19	49934910	49935995	1	0	0	0	1	2
Peak_48	chr11	70071685	70072347	1	0	0	0	1	2
Peak_49	chr19	45279505	45280246	1	0	0	0	1	2
Peak_50	chr20	5695273	5695972	1	0	0	0	1	2
Peak_51	chr20	5695273	5695972	1	0	0	0	1	2
Peak_52	chr17	38231367	38232156	1	0	0	0	1	2
Peak_53	chr17	38336831	38337519	1	0	0	0	1	2
Peak_54	chr9	131037893	131038748	1	0	0	0	1	2
Peak_55	chr20	6103488	6104592	1	0	0	0	1	2
Peak_56	chr20	6103488	6104592	1	0	0	0	1	2
Peak_57	chr9	100925788	100926422	1	0	0	0	1	2
Peak_58	chr9	100908163	100909120	1	0	0	0	1	2
Peak_59	chr6	52268310	52268960	1	0	0	0	1	2
Peak_60	chr17	55162873	55164117	1	0	0	0	1	2
Peak_61	chr8	41446614	41447036	1	0	0	0	1	2
Peak_62	chr11	61376679	61377364	1	0	0	0	1	2
Peak_63	chr2	136099185	136099771	1	0	0	0	1	2
Peak_64	chr5	149889887	149890484	1	0	0	0	1	2
Peak_65	chr11	69516986	69517501	1	0	0	0	1	2
Peak_66	chr19	461704	462213	1	0	0	0	1	2
Peak_67	chr9	100904559	100905332	1	0	0	0	1	2
Peak_68	chr17	55484598	55485466	1	0	0	0	1	2
Peak_69	chr7	29633103	29633341	1	0	0	0	1	2
Peak_70	chr6	52254463	52255562	1	1	1	1	0	4
Peak_71	chr11	61466949	61468264	1	1	1	1	0	4
Peak_72	chr3	127465226	127465973	1	1	1	1	0	4
Peak_73	chr9	131061023	131061791	1	1	1	1	0	4
Peak_74	chr21	42931988	42932936	1	1	1	1	0	4
Peak_75	chr7	29645515	29646711	1	1	1	1	0	4
Peak_76	chr6	52136601	52137382	1	1	1	1	0	4
Peak_77	chr11	70048987	70050289	1	1	1	1	0	4
Peak_78	chr19	36622469	36623829	1	1	1	1	0	4
Peak_315	chr1	207405833	207406520	0	1	1	1	0	3
Peak_316	chr12	71832714	71833194	0	1	1	1	0	3
Peak_79	chr9	124048722	124050163	1	0	1	1	0	3
Peak_80	chr19	36630231	36632489	1	0	1	1	0	3
Peak_81	chr19	45250026	45252082	1	0	1	1	0	3
Peak_82	chr17	41621420	41622229	1	0	1	1	0	3
Peak_83	chr11	69469163	69470115	1	0	1	1	0	3
Peak_84	chr7	29489268	29490008	1	0	1	1	0	3
Peak_85	chr11	65259095	65259575	1	0	1	1	0	3
Peak_86	chr1	156540992	156542687	1	0	1	1	0	3
Peak_87	chr17	43201364	43202200	1	0	1	1	0	3
Peak_88	chr19	30369865	30370335	1	0	1	1	0	3
Peak_89	chr19	750737	753353	1	0	1	1	0	3
Peak_90	chr19	45371842	45372680	1	0	1	1	0	3
Peak_317	chr11	108464269	108464917	0	0	1	1	0	2
Peak_318	chr15	81097291	81097795	0	0	1	1	0	2
Peak_319	chr3	127466456	127467485	0	0	1	1	0	2
Peak_320	chr9	100551480	100551928	0	0	1	1	0	2
Peak_91	chr11	61792966	61793504	1	1	0	1	0	3
Peak_92	chr11	61792966	61793504	1	1	0	1	0	3
Peak_93	chr20	61282483	61284481	1	1	0	1	0	3
Peak_94	chr15	40639999	40640928	1	1	0	1	0	3
Peak_95	chr11	1799402	1800337	1	1	0	1	0	3
Peak_96	chr11	61523751	61524641	1	1	0	1	0	3
Peak_97	chr20	4022362	4023119	1	1	0	1	0	3
Peak_98	chr20	32297125	32298354	1	1	0	1	0	3
Peak_99	chr10	96436231	96436640	1	1	0	1	0	3
Peak_321	chr9	131133287	131133835	0	1	0	1	0	2
Peak_322	chr11	69264400	69265083	0	1	0	1	0	2
Peak_323	chr11	69926911	69927565	0	1	0	1	0	2
Peak_100	chr19	45244333	45245704	1	0	0	1	0	2
Peak_101	chr3	195446489	195447064	1	0	0	1	0	2
Peak_102	chr10	13149539	13150373	1	0	0	1	0	2
Peak_103	chr11	460223	461181	1	0	0	1	0	2
Peak_104	chr20	3730426	3730996	1	0	0	1	0	2
Peak_105	chr3	195603215	195603981	1	0	0	1	0	2
Peak_106	chr20	30160218	30162368	1	0	0	1	0	2
Peak_107	chr19	35600236	35601089	1	0	0	1	0	2
Peak_108	chr9	123638474	123639358	1	0	0	1	0	2
Peak_109	chrX	69697069	69697897	1	0	0	1	0	2
Peak_110	chr15	41135885	41136447	1	0	0	1	0	2
Peak_111	chr20	61342333	61342839	1	0	0	1	0	2
Peak_112	chrX	153637484	153638342	1	0	0	1	0	2
Peak_113	chr5	149595459	149596298	1	0	0	1	0	2
Peak_114	chr14	64746830	64747702	1	0	0	1	0	2
Peak_115	chr9	133227278	133227946	1	0	0	1	0	2
Peak_116	chr17	41622625	41624145	1	0	0	1	0	2
Peak_117	chr11	69639876	69640381	1	0	0	1	0	2
Peak_118	chr19	50036409	50037732	1	0	0	1	0	2
Peak_324	chr19	45194853	45195788	0	0	0	1	0	1
Peak_325	chr17	46638376	46639065	0	0	0	1	0	1
Peak_326	chr11	70245732	70246190	0	0	0	1	0	1
Peak_327	chr1	207477993	207478608	0	0	0	1	0	1
Peak_119	chr19	50268697	50270447	1	1	1	0	0	3
Peak_120	chr9	131320626	131321332	1	1	1	0	0	3
Peak_121	chr9	100931187	100931883	1	1	1	0	0	3
Peak_122	chr8	95210500	95211231	1	1	1	0	0	3
Peak_123	chr12	71589116	71589694	1	1	1	0	0	3
Peak_124	chr8	41487960	41488657	1	1	1	0	0	3
Peak_125	chr15	40642847	40643383	1	1	1	0	0	3
Peak_126	chr20	30307223	30308429	1	1	1	0	0	3
Peak_127	chr11	69294186	69295624	1	1	1	0	0	3
Peak_328	chr10	1017526	1017866	0	1	1	0	0	2
Peak_329	chr17	55491199	55491988	0	1	1	0	0	2
Peak_330	chr10	13344099	13344705	0	1	1	0	0	2
Peak_128	chr1	156426467	156427803	1	0	1	0	0	2
Peak_129	chr3	195310719	195311163	1	0	1	0	0	2
Peak_130	chr20	32413657	32414099	1	0	1	0	0	2
Peak_131	chr6	150941455	150941918	1	0	1	0	0	2
Peak_132	chr17	46652324	46653064	1	0	1	0	0	2
Peak_133	chr19	35485814	35486322	1	0	1	0	0	2
Peak_134	chr17	38332569	38333105	1	0	1	0	0	2
Peak_135	chr19	45616876	45617496	1	0	1	0	0	2
Peak_136	chr3	127261206	127261936	1	0	1	0	0	2
Peak_137	chr19	616994	617746	1	0	1	0	0	2
Peak_138	chr21	42528019	42528864	1	0	1	0	0	2
Peak_139	chr19	45256375	45258107	1	0	1	0	0	2
Peak_140	chr3	195531109	195531702	1	0	1	0	0	2
Peak_141	chr12	52629624	52630132	1	0	1	0	0	2
Peak_142	chr4	74485964	74486564	1	0	1	0	0	2
Peak_143	chr7	77108768	77109440	1	0	1	0	0	2
Peak_144	chr1	85926204	85926797	1	0	1	0	0	2
Peak_145	chr9	133325873	133327531	1	0	1	0	0	2
Peak_146	chr11	72938846	72939236	1	0	1	0	0	2
Peak_147	chr9	100834631	100835671	1	0	1	0	0	2
Peak_148	chr7	97714804	97716112	1	0	1	0	0	2
Peak_149	chr20	30296213	30296693	1	0	1	0	0	2
Peak_150	chr15	81001863	81002486	1	0	1	0	0	2
Peak_151	chr11	125406443	125407074	1	0	1	0	0	2
Peak_152	chr2	96804139	96804663	1	0	1	0	0	2
Peak_153	chr12	2986356	2987349	1	0	1	0	0	2
Peak_154	chr14	65006144	65007491	1	0	1	0	0	2
Peak_155	chr3	127534695	127535849	1	0	1	0	0	2
Peak_156	chr20	61297850	61299555	1	0	1	0	0	2
Peak_157	chr20	30191669	30193443	1	0	1	0	0	2
Peak_331	chr15	81131536	81131836	0	0	1	0	0	1
Peak_332	chr19	35464163	35464534	0	0	1	0	0	1
Peak_333	chr20	5705180	5705547	0	0	1	0	0	1
Peak_334	chr20	5705180	5705547	0	0	1	0	0	1
Peak_335	chr5	172264515	172265073	0	0	1	0	0	1
Peak_336	chr15	40649571	40650390	0	0	1	0	0	1
Peak_337	chrX	69440079	69440634	0	0	1	0	0	1
Peak_338	chr11	69311973	69312459	0	0	1	0	0	1
Peak_339	chr7	29604051	29604810	0	0	1	0	0	1
Peak_340	chr19	459690	460364	0	0	1	0	0	1
Peak_341	chr17	46886314	46887026	0	0	1	0	0	1
Peak_342	chr20	30194905	30196872	0	0	1	0	0	1
Peak_158	chrX	129065263	129066563	1	1	0	0	0	2
Peak_159	chr11	69518758	69519196	1	1	0	0	0	2
Peak_160	chr19	738567	739134	1	1	0	0	0	2
Peak_161	chr11	61522025	61522501	1	1	0	0	0	2
Peak_162	chr19	49841915	49843586	1	1	0	0	0	2
Peak_163	chr17	43204492	43206094	1	1	0	0	0	2
Peak_164	chr11	65252688	65253229	1	1	0	0	0	2
Peak_165	chr10	112155591	112156121	1	1	0	0	0	2
Peak_166	chr19	35490374	35491498	1	1	0	0	0	2
Peak_167	chr19	45583228	45583645	1	1	0	0	0	2
Peak_168	chrX	129231627	129232216	1	1	0	0	0	2
Peak_169	chr19	35583268	35584193	1	1	0	0	0	2
Peak_170	chr19	45511466	45512254	1	1	0	0	0	2
Peak_171	chr19	36705234	36706025	1	1	0	0	0	2
Peak_172	chr20	61446599	61447082	1	1	0	0	0	2
Peak_173	chr19	45542119	45542861	1	1	0	0	0	2
Peak_174	chr19	35531494	35532291	1	1	0	0	0	2
Peak_175	chr19	50070913	50071876	1	1	0	0	0	2
Peak_176	chr20	3732321	3733129	1	1	0	0	0	2
Peak_177	chr17	43225023	43227322	1	1	0	0	0	2
Peak_178	chr19	49998938	49999816	1	1	0	0	0	2
Peak_179	chr19	35631962	35632874	1	1	0	0	0	2
Peak_180	chr15	81094497	81095079	1	1	0	0	0	2
Peak_181	chr11	34095969	34096438	1	1	0	0	0	2
Peak_182	chr11	61809471	61810109	1	1	0	0	0	2
Peak_183	chr11	61809471	61810219	1	1	0	0	0	2
Peak_343	chr2	97115159	97115851	0	1	0	0	0	1
Peak_344	chr10	104223105	104223388	0	1	0	0	0	1
Peak_345	chr8	48911396	48911898	0	1	0	0	0	1
Peak_346	chr17	38604886	38605217	0	1	0	0	0	1
Peak_184	chr15	40983891	40984317	1	0	0	0	0	1
Peak_185	chr3	195611962	195612532	1	0	0	0	0	1
Peak_186	chr19	35635953	35636473	1	0	0	0	0	1
Peak_187	chr11	487891	488227	1	0	0	0	0	1
Peak_188	chr19	45273805	45274178	1	0	0	0	0	1
Peak_189	chr2	96971077	96971674	1	0	0	0	0	1
Peak_190	chr1	156675577	156676377	1	0	0	0	0	1
Peak_191	chr19	45349017	45349724	1	0	0	0	0	1
Peak_192	chr17	55517939	55518264	1	0	0	0	0	1
Peak_193	chr19	30205780	30206624	1	0	0	0	0	1
Peak_194	chr1	45956751	45957283	1	0	0	0	0	1
Peak_195	chr19	45221794	45222369	1	0	0	0	0	1
Peak_196	chr19	36334711	36335457	1	0	0	0	0	1
Peak_197	chr11	537225	537585	1	0	0	0	0	1
Peak_198	chrX	129194193	129195110	1	0	0	0	0	1
Peak_199	chr8	41386276	41386978	1	0	0	0	0	1
Peak_200	chr20	61273305	61273927	1	0	0	0	0	1
Peak_201	chr11	207239	207941	1	0	0	0	0	1
Peak_202	chr15	80989746	80990279	1	0	0	0	0	1
Peak_203	chr1	156251897	156252907	1	0	0	0	0	1
Peak_204	chr20	3758268	3759191	1	0	0	0	0	1
Peak_205	chr19	30432844	30433856	1	0	0	0	0	1
Peak_206	chr19	35645436	35646341	1	0	0	0	0	1
Peak_207	chr8	124428450	124429478	1	0	0	0	0	1
Peak_208	chr19	36422203	36422840	1	0	0	0	0	1
Peak_209	chr9	131464691	131465920	1	0	0	0	0	1
Peak_210	chr19	36605655	36607018	1	0	0	0	0	1
Peak_211	chr17	43138298	43139052	1	0	0	0	0	1
Peak_212	chr15	40638299	40638770	1	0	0	0	0	1
Peak_213	chr11	64002364	64002808	1	0	0	0	0	1
Peak_214	chr20	61425400	61426110	1	0	0	0	0	1
Peak_215	chr8	48872543	48873706	1	0	0	0	0	1
Peak_216	chr15	40986845	40988073	1	0	0	0	0	1
Peak_217	chr3	127266712	127267266	1	0	0	0	0	1
Peak_218	chr11	355830	356442	1	0	0	0	0	1
Peak_219	chr19	50144984	50145533	1	0	0	0	0	1
Peak_220	chr11	73018355	73018693	1	0	0	0	0	1
Peak_221	chr11	2187310	2188073	1	0	0	0	0	1
Peak_222	chr15	91260351	91260798	1	0	0	0	0	1
Peak_223	chr19	36544735	36546167	1	0	0	0	0	1
Peak_224	chr7	29648751	29649234	1	0	0	0	0	1
Peak_225	chr19	49866510	49867286	1	0	0	0	0	1
Peak_226	chr19	36370557	36371073	1	0	0	0	0	1
Peak_227	chr19	36505049	36505623	1	0	0	0	0	1
Peak_228	chrX	153625703	153627352	1	0	0	0	0	1
Peak_229	chr15	91497741	91498774	1	0	0	0	0	1
Peak_230	chr11	61542901	61543591	1	0	0	0	0	1
Peak_231	chrX	69509598	69509997	1	0	0	0	0	1
Peak_232	chr9	123630679	123631732	1	0	0	0	0	1
Peak_233	chr11	70116336	70116817	1	0	0	0	0	1
Peak_234	chr9	131012474	131013361	1	0	0	0	0	1
Peak_235	chrX	153606726	153607900	1	0	0	0	0	1
Peak_236	chr11	208484	209018	1	0	0	0	0	1
Peak_237	chr17	46687676	46688634	1	0	0	0	0	1
Peak_238	chr1	156710595	156711314	1	0	0	0	0	1
Peak_239	chr20	3787570	3789134	1	0	0	0	0	1
Peak_240	chr19	45457902	45459220	1	0	0	0	0	1
Peak_241	chrX	117630205	117630670	1	0	0	0	0	1
Peak_242	chr9	133565281	133565964	1	0	0	0	0	1
Peak_243	chr11	61474949	61475489	1	0	0	0	0	1
Peak_244	chr15	91475006	91475934	1	0	0	0	0	1
Peak_245	chr11	69259455	69259971	1	0	0	0	0	1
Peak_246	chr12	2903751	2904307	1	0	0	0	0	1
Peak_247	chr11	73073042	73073635	1	0	0	0	0	1
Peak_248	chr11	34270188	34270625	1	0	0	0	0	1
Peak_249	chr11	61730062	61730654	1	0	0	0	0	1
Peak_250	chr11	61730062	61730654	1	0	0	0	0	1
Peak_251	chr19	45595842	45596507	1	0	0	0	0	1
Peak_252	chrX	152127300	152127689	1	0	0	0	0	1
Peak_253	chr19	45347784	45348384	1	0	0	0	0	1
Peak_254	chr19	30155804	30156577	1	0	0	0	0	1
Peak_255	chr19	49945578	49947227	1	0	0	0	0	1
Peak_256	chr11	72928937	72929975	1	0	0	0	0	1
Peak_257	chr21	42718133	42718612	1	0	0	0	0	1
Peak_258	chr20	61195599	61196445	1	0	0	0	0	1
Peak_259	chr11	70244192	70245030	1	0	0	0	0	1
Peak_260	chr9	100881117	100881897	1	0	0	0	0	1
Peak_261	chr12	52537283	52537943	1	0	0	0	0	1
Peak_262	chr17	42976707	42977227	1	0	0	0	0	1
Peak_263	chr19	36389919	36390895	1	0	0	0	0	1
Peak_264	chr15	91411611	91412041	1	0	0	0	0	1
Peak_265	chr19	35493993	35494608	1	0	0	0	0	1
Peak_266	chr11	73086967	73087705	1	0	0	0	0	1
Peak_267	chr17	41392592	41393635	1	0	0	0	0	1
Peak_268	chr17	41392592	41393635	1	0	0	0	0	1
Peak_269	chr14	64854142	64855194	1	0	0	0	0	1
Peak_270	chr19	50249032	50249848	1	0	0	0	0	1
Peak_271	chr8	124286227	124287620	1	0	0	0	0	1
Peak_272	chr5	149541317	149541997	1	0	0	0	0	1
Peak_273	chr19	35605408	35607603	1	0	0	0	0	1
Peak_274	chr17	43206745	43208439	1	0	0	0	0	1
Peak_275	chr20	3996260	3996498	1	0	0	0	0	1
Peak_276	chr19	50179467	50181492	1	0	0	0	0	1
Peak_277	chr11	64019502	64020317	1	0	0	0	0	1
Peak_278	chr17	46681199	46681979	1	0	0	0	0	1
Peak_279	chr11	32851226	32851703	1	0	0	0	0	1
Peak_280	chr6	52284871	52285098	1	0	0	0	0	1
Peak_281	chr17	43238341	43239324	1	0	0	0	0	1
Peak_282	chr11	506341	507630	1	0	0	0	0	1
Peak_283	chr12	2964293	2964554	1	0	0	0	0	1
Peak_284	chr20	61278058	61278790	1	0	0	0	0	1
Peak_285	chr20	61449910	61450846	1	0	0	0	0	1
Peak_286	chr17	38267525	38268284	1	0	0	0	0	1
Peak_287	chr11	441802	442182	1	0	0	0	0	1
Peak_288	chr11	61348769	61349216	1	0	0	0	0	1
Peak_289	chr11	416585	417680	1	0	0	0	0	1
Peak_290	chr11	125462155	125462985	1	0	0	0	0	1
Peak_291	chr8	124217323	124217972	1	0	0	0	0	1
Peak_292	chr17	43045681	43046172	1	0	0	0	0	1
Peak_293	chr11	61362972	61363423	1	0	0	0	0	1
Peak_294	chr9	131182338	131183258	1	0	0	0	0	1
Peak_295	chr15	40885911	40887042	1	0	0	0	0	1

### Sheet: B
Peak combination	Number of peaks	Peaks
A B C D E	6	Peak_4 Peak_5 Peak_2 Peak_6 Peak_3 Peak_1
A B C D	9	Peak_78 Peak_70 Peak_74 Peak_72 Peak_76 Peak_75 Peak_77 Peak_73 Peak_71
A B C E	8	Peak_24 Peak_26 Peak_28 Peak_25 Peak_29 Peak_27 Peak_22 Peak_23
A B D E	8	Peak_13 Peak_15 Peak_18 Peak_12 Peak_14 Peak_11 Peak_17 Peak_16
A C D E	4	Peak_9 Peak_8 Peak_10 Peak_7
B C D E	3	Peak_296 Peak_297 Peak_298
A B C	9	Peak_126 Peak_123 Peak_122 Peak_120 Peak_127 Peak_121 Peak_124 Peak_125 Peak_119
A B D	9	Peak_93 Peak_98 Peak_94 Peak_96 Peak_91 Peak_95 Peak_99 Peak_97 Peak_92
A B E	9	Peak_36 Peak_40 Peak_42 Peak_38 Peak_41 Peak_44 Peak_37 Peak_39 Peak_43
A C D	12	Peak_81 Peak_85 Peak_79 Peak_89 Peak_90 Peak_82 Peak_86 Peak_87 Peak_83 Peak_80 Peak_88 Peak_84
A C E	6	Peak_32 Peak_33 Peak_30 Peak_35 Peak_31 Peak_34
A D E	3	Peak_21 Peak_20 Peak_19
B C D	2	Peak_315 Peak_316
B C E	6	Peak_304 Peak_308 Peak_305 Peak_306 Peak_309 Peak_307
B D E	2	Peak_302 Peak_301
C D E	2	Peak_300 Peak_299
A B	26	Peak_179 Peak_165 Peak_175 Peak_169 Peak_161 Peak_176 Peak_174 Peak_160 Peak_164 Peak_167 Peak_181 Peak_170 Peak_158 Peak_163 Peak_173 Peak_166 Peak_182 Peak_159 Peak_180 Peak_183 Peak_171 Peak_168 Peak_162 Peak_172 Peak_177 Peak_178
A C	30	Peak_145 Peak_129 Peak_157 Peak_142 Peak_149 Peak_141 Peak_132 Peak_156 Peak_143 Peak_151 Peak_133 Peak_139 Peak_152 Peak_150 Peak_147 Peak_130 Peak_155 Peak_140 Peak_138 Peak_153 Peak_144 Peak_137 Peak_154 Peak_135 Peak_134 Peak_146 Peak_131 Peak_128 Peak_136 Peak_148
A D	19	Peak_106 Peak_102 Peak_110 Peak_107 Peak_114 Peak_115 Peak_103 Peak_111 Peak_101 Peak_109 Peak_116 Peak_104 Peak_117 Peak_112 Peak_105 Peak_100 Peak_108 Peak_113 Peak_118
A E	25	Peak_60 Peak_59 Peak_50 Peak_54 Peak_45 Peak_49 Peak_58 Peak_48 Peak_64 Peak_51 Peak_55 Peak_68 Peak_46 Peak_67 Peak_52 Peak_56 Peak_63 Peak_61 Peak_47 Peak_65 Peak_57 Peak_66 Peak_53 Peak_69 Peak_62
B C	3	Peak_328 Peak_330 Peak_329
B D	3	Peak_322 Peak_323 Peak_321
B E	2	Peak_314 Peak_313
C D	4	Peak_318 Peak_319 Peak_320 Peak_317
C E	3	Peak_310 Peak_311 Peak_312
D E	1	Peak_303
A	112	Peak_229 Peak_271 Peak_284 Peak_263 Peak_213 Peak_225 Peak_216 Peak_184 Peak_241 Peak_190 Peak_236 Peak_258 Peak_291 Peak_223 Peak_210 Peak_286 Peak_220 Peak_201 Peak_185 Peak_252 Peak_202 Peak_261 Peak_193 Peak_289 Peak_196 Peak_276 Peak_242 Peak_264 Peak_192 Peak_270 Peak_211 Peak_212 Peak_292 Peak_227 Peak_209 Peak_267 Peak_253 Peak_217 Peak_259 Peak_288 Peak_195 Peak_290 Peak_281 Peak_200 Pea…
B	4	Peak_344 Peak_345 Peak_346 Peak_343
C	12	Peak_331 Peak_337 Peak_342 Peak_340 Peak_339 Peak_338 Peak_341 Peak_333 Peak_336 Peak_332 Peak_334 Peak_335
D	4	Peak_326 Peak_325 Peak_324 Peak_327
	346

### Sheet: Legend
Supplementary Table 7. (A) Frequency of KLF5, GATA1, FOXA2, FRA1 and TCF7L2 motifs within OE19 specific KLF5 ChIP-seq regions. 1 denotes present and 0 absent. (B) Overlaps of motifs and the basis of Fig. 4G (A. KLF5; B. GATA1; C. FOXA2; D. FRA1; E. TCF7L2)
