## Supplementary Table 8 for "Repurposing of KLF5 activates a cell cycle signature during the progression from a precursor state to Oesophageal Adenocarcinoma"

### Sheet: S8 Cluster1 & 2 motif analysis
Rank	Motif	P-value	log P-pvalue	% of Targets	% of Background	STD(Bg STD)	Best Match/Details
1 *	GTGTGCAAACAT	1e-10	-24.36	0.0685	0.0003	64.2bp (61.4bp)	Fox:Ebox(Forkhead,bHLH)/Panc1-Foxa2-ChIP-Seq(GSE47459)/Homer(0.842)
2 *	TGAGTCAGAG	1e-10	-23.65	0.274	0.0452	43.9bp (61.2bp)	AP-1(bZIP)/ThioMac-PU.1-ChIP-Seq(GSE21512)/Homer(0.797)
3 *	GACCACAGCTCC	1e-09	-22.91	0.1096	0.0032	41.2bp (58.7bp)	GFY(?)/Promoter/Homer(0.742)
4 *	GGGGCGGGGCCT	1e-09	-21.04	0.4521	0.1497	54.5bp (62.1bp)	Sp1(Zf)/Promoter/Homer(0.933)
5 *	TCTGTATTTACC	1e-08	-19.32	0.0411	0	59.6bp (20.4bp)	FOXI1/MA0042.2/Jaspar(0.677)
6 *	AGCCAATCAA	1e-08	-19.16	0.137	0.0103	46.1bp (61.4bp)	POL004.1_CCAAT-box/Jaspar(0.823)
7 *	CAACCACGCC	1e-08	-18.93	0.1096	0.0053	37.3bp (60.7bp)	PB0039.1_Klf7_1/Jaspar(0.717)
8 *	GCTGTTATAG	1e-08	-18.44	0.0685	0.0009	17.6bp (58.6bp)	TATA-Box(TBP)/Promoter/Homer(0.666)
9 *	TCCTGTTCCCAG	1e-07	-16.56	0.0959	0.0047	62.5bp (55.9bp)	Foxo1/MA0480.1/Jaspar(0.713)
10 *	CCTCGGTTGT	1e-07	-16.32	0.137	0.014	61.0bp (61.9bp)	PB0138.1_Irf4_2/Jaspar(0.591)
Rank	Motif	P-value	log P-pvalue	% of Targets	% of Background	STD(Bg STD)	Best Match/Details
1	CTGGGCGGGGCC	1e-26	-60.36	0.3422	0.0984	56.3bp (67.4bp)	Klf4/MA0039.2/Jaspar(0.955)
2	CCCTAATCTC	1e-12	-28.57	0.1027	0.0176	54.6bp (57.9bp)	PB0092.1_Zbtb7b_1/Jaspar(0.618)
3	AACCATACAAACA	1e-12	-28.33	0.0228	0.0001	48.7bp (51.9bp)	NF1:FOXA1(CTF,Forkhead)/LNCAP-FOXA1-ChIP-Seq(GSE27824)/Homer(0.810)
4	AGGAAACTGGTT	1e-12	-27.82	0.0266	0.0003	63.9bp (35.5bp)	TFCP2/MA0145.3/Jaspar(0.709)
5 *	AAACTGGAATCC	1e-11	-27.48	0.019	0.0001	40.4bp (23.0bp)	TEAD4(TEA)/Tropoblast-Tead4-ChIP-Seq(GSE37350)/Homer(0.697)
6 *	TCACACCCTGTT	1e-11	-25.45	0.019	0.0001	51.4bp (45.9bp)	MGA/MA0801.1/Jaspar(0.661)
7 *	CGAATCCCGAGT	1e-10	-24.09	0.0152	0	25.7bp (35.4bp)	PITX3/MA0714.1/Jaspar(0.588)
8 *	TGAATGACAGAG	1e-10	-23.63	0.0228	0.0002	50.0bp (44.5bp)	Pbx3(Homeobox)/GM12878-PBX3-ChIP-Seq(GSE32465)/Homer(0.726)
9 *	TCAAAGGAAA	1e-10	-23.04	0.0608	0.007	54.5bp (51.9bp)	PB0083.1_Tcf7_1/Jaspar(0.811)
10 *	TGTAGTTACTAG	1e-09	-21.78	0.0228	0.0003	34.2bp (66.0bp)	Rfx5(HTH)/GM12878-Rfx5-ChIP-Seq(GSE31477)/Homer(0.585)

### Sheet: Legend
Table S8. DNA motifs enriched in Cluster 1 and Cluster 2 regions. Top 10 motifs found by de novo motif discovery and their associated transcription factors that are enriched in cluster 1 (top) or cluster 2 (bottom)
