## Supplementary Table 9 for "Repurposing of KLF5 activates a cell cycle signature during the progression from a precursor state to Oesophageal Adenocarcinoma"

### Sheet: Supplementary Table 9
Chr	Start	End
chr1	1280258	1280512
chr1	5671956	5672243
chr1	6445902	6446184
chr1	8800226	8800477
chr1	15678989	15679240
chr1	16279303	16279554
chr1	17820708	17820967
chr1	17871918	17872169
chr1	19253140	19253442
chr1	20437262	20437513
chr1	21620901	21621152
chr1	21953590	21953841
chr1	24444309	24444560
chr1	24562777	24563028
chr1	24592946	24593486
chr1	26602791	26603042
chr1	26864474	26864795
chr1	27098191	27098483
chr1	27234119	27234370
chr1	27469033	27469284
chr1	27862014	27862287
chr1	48115935	48116186
chr1	51986046	51986297
chr1	53513793	53514064
chr1	57154159	57154432
chr1	62303445	62303696
chr1	68201771	68202043
chr1	68236871	68237141
chr1	68850655	68850909
chr1	75118347	75118616
chr1	85320109	85320360
chr1	92270266	92270527
chr1	94167307	94167558
chr1	96828171	96828438
chr1	101362258	101362509
chr1	106207216	106207469
chr1	113734338	113734690
chr1	147148927	147149185
chr1	150584146	150584405
chr1	151547458	151547709
chr1	151996809	151997079
chr1	152490016	152490295
chr1	152878747	152878998
chr1	153005484	153005751
chr1	153538261	153538520
chr1	155931791	155932050
chr1	155976497	155976748
chr1	156368218	156368469
chr1	167130590	167130841
chr1	167416801	167417090
chr1	168598120	168598371
chr1	169281493	169281763
chr1	173031371	173031627
chr1	174629002	174629253
chr1	183203734	183203985
chr1	192796315	192796600
chr1	193527612	193527863
chr1	195972155	195972410
chr1	198638284	198638542
chr1	201244494	201244756
chr1	203481935	203482225
chr1	205633477	205633735
chr1	219483679	219484014
chr1	220605837	220606088
chr1	221885563	221885814
chr1	224730615	224730868
chr1	230220368	230220619
chr1	234797071	234797336
chr1	235147603	235147854
chr1	236073706	236073957
chr1	236080849	236081100
chr1	236787107	236787364
chr1	239413648	239413934
chr1	244517101	244517358
chr1	244763253	244763504
chr1	245255205	245255468
chr10	2992120	2992371
chr10	3113713	3113964
chr10	3509654	3510134
chr10	3805421	3805672
chr10	5903304	5903555
chr10	6094904	6095155
chr10	6317242	6317522
chr10	17258305	17258574
chr10	26696368	26696625
chr10	28580759	28581237
chr10	43851451	43851702
chr10	59742893	59743144
chr10	64010615	64010912
chr10	69579627	69579878
chr10	74020356	74020607
chr10	87403693	87403944
chr10	95143857	95144118
chr10	99302958	99303213
chr10	99449376	99449627
chr10	101726229	101726480
chr10	105238917	105239168
chr10	105505423	105505674
chr10	105541165	105541622
chr10	112174392	112174643
chr10	114149237	114149489
chr10	121220938	121221192
chr10	123942749	123943016
chr10	126030394	126030645
chr10	134346365	134346616
chr11	5301851	5302102
chr11	6240630	6240902
chr11	9781257	9781512
chr11	12286120	12286442
chr11	16939587	16939838
chr11	22542844	22543095
chr11	33394136	33394387
chr11	33712015	33712372
chr11	35236468	35236719
chr11	43852547	43852798
chr11	59333531	59333941
chr11	64624151	64624403
chr11	65683212	65683463
chr11	66738316	66738567
chr11	66830079	66830330
chr11	69167587	69167838
chr11	69639892	69640147
chr11	72903387	72903638
chr11	74854204	74854455
chr11	75037185	75037436
chr11	77085201	77085612
chr11	77085635	77086118
chr11	77416618	77416869
chr11	86437511	86437762
chr11	86454471	86454773
chr11	86454860	86455122
chr11	95710806	95711080
chr11	111522167	111522420
chr11	111876589	111876960
chr11	119555158	119555409
chr11	120177275	120177580
chr11	122513225	122513515
chr11	122727466	122727731
chr11	127965508	127965763
chr11	128931396	128931647
chr11	129095136	129095453
chr12	6389300	6389551
chr12	13320205	13320456
chr12	13887694	13888004
chr12	28912301	28912585
chr12	30948053	30948304
chr12	31158917	31159304
chr12	31897390	31897648
chr12	53822085	53822336
chr12	54805161	54805412
chr12	65146707	65147014
chr12	76256812	76257063
chr12	76257299	76257554
chr12	76630504	76630755
chr12	90162975	90163226
chr12	96200007	96200414
chr12	107608224	107608475
chr12	109232206	109232457
chr12	111851593	111851844
chr12	121471767	121472018
chr12	122226348	122226599
chr12	123574273	123574556
chr13	20419934	20420185
chr13	20933468	20933746
chr13	20994064	20994394
chr13	25076956	25077249
chr13	26461061	26461312
chr13	27033507	27033758
chr13	27705301	27705552
chr13	31314187	31314595
chr13	31317819	31318070
chr13	31444505	31444761
chr13	32622992	32623265
chr13	40705469	40705720
chr13	40887465	40887733
chr13	44887949	44888204
chr13	46928938	46929216
chr13	49323996	49324247
chr13	69463028	69463279
chr13	70544699	70544950
chr13	71932417	71932668
chr13	73737707	73737970
chr13	73909448	73909699
chr13	74023479	74023730
chr13	80614797	80615075
chr13	95751939	95752192
chr13	95752751	95753047
chr13	99128820	99129097
chr13	106834893	106835144
chr13	107028747	107028998
chr13	110664610	110664861
chr13	111068066	111068318
chr13	114065180	114065455
chr14	20869351	20869602
chr14	21140108	21140448
chr14	21316863	21317122
chr14	22172222	22172473
chr14	22802456	22802707
chr14	22857686	22857941
chr14	29145775	29146026
chr14	50507207	50507494
chr14	50566121	50566372
chr14	54075118	54075394
chr14	54720323	54720574
chr14	59583831	59584188
chr14	62031398	62031649
chr14	62135032	62135287
chr14	65757575	65757860
chr14	67880958	67881209
chr14	71174071	71174325
chr14	71597407	71597698
chr14	71610174	71610555
chr14	71757831	71758082
chr14	75491865	75492122
chr14	76669822	76670073
chr14	80554903	80555157
chr14	92446591	92446842
chr14	94425874	94426125
chr14	94532628	94532879
chr14	101454916	101455167
chr14	102993948	102994199
chr14	105439978	105440229
chr15	36017555	36017987
chr15	40559130	40559386
chr15	40631195	40631446
chr15	41418537	41418788
chr15	42226071	42226322
chr15	42232757	42233032
chr15	45932894	45933145
chr15	51892410	51892661
chr15	55095543	55095997
chr15	67419705	67419956
chr15	70006635	70006886
chr15	71587769	71588020
chr15	74689386	74689637
chr15	75463844	75464095
chr15	83738037	83738288
chr15	89644540	89644791
chr15	89645088	89645444
chr15	89711088	89711339
chr15	91413007	91413258
chr15	96795376	96795768
chr15	96817055	96817314
chr15	99286482	99286733
chr15	100016704	100016955
chr15	102022276	102022527
chr15	102144723	102144978
chr16	15576257	15576530
chr16	22596886	22597137
chr16	23681419	23681707
chr16	27285160	27285463
chr16	66115862	66116155
chr16	66556086	66556349
chr16	69107277	69107534
chr16	74771999	74772421
chr16	84918159	84918599
chr16	88349439	88349690
chr17	4753658	4753909
chr17	6573185	6573436
chr17	10195950	10196201
chr17	10350386	10350689
chr17	15182349	15182600
chr17	15295765	15296016
chr17	16322469	16322720
chr17	16918087	16918367
chr17	17894335	17894586
chr17	25667082	25667333
chr17	34115485	34115736
chr17	35278881	35279132
chr17	39071568	39071819
chr17	39656393	39656644
chr17	39769155	39769417
chr17	43398385	43398636
chr17	46045158	46045593
chr17	47178581	47178833
chr17	48128440	48128691
chr17	48575449	48575707
chr17	54864378	54864629
chr17	62172875	62173126
chr17	62703260	62703543
chr17	63386088	63386339
chr17	65418066	65418331
chr17	67535914	67536207
chr17	67536216	67536486
chr17	69067990	69068287
chr17	70970808	70971245
chr17	72038963	72039214
chr17	74597975	74598255
chr17	77824466	77824717
chr17	78455215	78455466
chr17	78579529	78579811
chr17	79844086	79844337
chr17	80162897	80163148
chr18	3162273	3162524
chr18	8665635	8665901
chr18	8876988	8877239
chr18	8994664	8994923
chr18	9422878	9423133
chr18	9737478	9737729
chr18	9743551	9743814
chr18	12890050	12890301
chr18	13710524	13710775
chr18	18970983	18971459
chr18	20695642	20695923
chr18	20864101	20864352
chr18	21451408	21451659
chr18	21693133	21693384
chr18	21808352	21808603
chr18	26998149	26998400
chr18	27037335	27037648
chr18	28483576	28483843
chr18	28979692	28979943
chr18	29034085	29034336
chr18	43354261	43354546
chr18	47624113	47624432
chr18	52443518	52443778
chr18	68051403	68051855
chr19	1811501	1811752
chr19	2627536	2627792
chr19	4694462	4694713
chr19	16271809	16272060
chr19	16272128	16272379
chr19	16407570	16407821
chr19	16573585	16573909
chr19	33781040	33781291
chr19	33781979	33782230
chr19	34723968	34724219
chr19	35655487	35655738
chr19	35810011	35810344
chr19	42556063	42556327
chr19	45927599	45927863
chr19	46072126	46072405
chr19	46792541	46792792
chr19	50296769	50297020
chr19	50804197	50804448
chr19	51472655	51472917
chr19	55767470	55767721
chr2	8773975	8774241
chr2	9211204	9211482
chr2	9252382	9252633
chr2	9305759	9306031
chr2	9375028	9375296
chr2	10423425	10423676
chr2	10672814	10673067
chr2	11076352	11076657
chr2	15814693	15814950
chr2	17797231	17797482
chr2	19688104	19688373
chr2	20341254	20341505
chr2	20435761	20436012
chr2	24011954	24012207
chr2	26919241	26919492
chr2	27943024	27943275
chr2	28806885	28807145
chr2	28807164	28807420
chr2	28833500	28833776
chr2	32244110	32244361
chr2	33294993	33295244
chr2	39174393	39174662
chr2	42569656	42569907
chr2	43411563	43411819
chr2	43986334	43986753
chr2	45607589	45607919
chr2	46538325	46538576
chr2	47136957	47137212
chr2	47588135	47588426
chr2	54841142	54841393
chr2	55131256	55131507
chr2	58335053	58335313
chr2	62531953	62532210
chr2	62805163	62805414
chr2	64518417	64518668
chr2	65034582	65034833
chr2	65065966	65066361
chr2	65794435	65794695
chr2	67517227	67517478
chr2	69134815	69135066
chr2	69794395	69794646
chr2	70173773	70174024
chr2	70310502	70310753
chr2	86190995	86191246
chr2	101473269	101473523
chr2	101519413	101519664
chr2	110459976	110460586
chr2	113382050	113382303
chr2	113998540	113998801
chr2	120996333	120996619
chr2	147631949	147632222
chr2	147939805	147940081
chr2	153819104	153819355
chr2	156736447	156736698
chr2	173153433	173153684
chr2	190258180	190258431
chr2	192351691	192351942
chr2	193365598	193365849
chr2	204624445	204624696
chr2	204647014	204647265
chr2	206611086	206611343
chr2	206613447	206613726
chr2	224625603	224625860
chr2	224718157	224718432
chr2	225010619	225011000
chr2	225301422	225301673
chr2	227620910	227621161
chr2	234883275	234883526
chr2	235277500	235277771
chr2	240169189	240169623
chr20	4877853	4878104
chr20	5037487	5037749
chr20	5042013	5042264
chr20	5046686	5046943
chr20	5700781	5701032
chr20	6104038	6104323
chr20	15683866	15684125
chr20	17539362	17539616
chr20	18178424	18178694
chr20	22370899	22371174
chr20	22582041	22582293
chr20	23123776	23124027
chr20	23128584	23128845
chr20	23212270	23212521
chr20	33900223	33900474
chr20	35236295	35236585
chr20	35437363	35437619
chr20	43050898	43051149
chr20	48861043	48861294
chr20	49055554	49055849
chr20	50104475	50104726
chr20	52516221	52516472
chr20	52543186	52543473
chr20	56589736	56589987
chr20	56827164	56827415
chr20	57198994	57199245
chr20	61371616	61371895
chr21	34752248	34752499
chr21	35347893	35348180
chr21	36179850	36180113
chr21	36208415	36208671
chr21	37037033	37037329
chr21	41005803	41006054
chr22	18236218	18236469
chr22	30238767	30239018
chr22	32266912	32267176
chr22	33776828	33777087
chr22	33777198	33777449
chr22	36025927	36026178
chr22	36279066	36279317
chr22	37921448	37921699
chr22	38178472	38178723
chr22	41681461	41681712
chr22	43567637	43567889
chr3	5063480	5063731
chr3	5372209	5372460
chr3	11178518	11178951
chr3	12745346	12745617
chr3	14452235	14452495
chr3	15810521	15810772
chr3	23781994	23782245
chr3	27575372	27575629
chr3	43749617	43749868
chr3	50664956	50665207
chr3	93881538	93881818
chr3	107711895	107712146
chr3	109646067	109646318
chr3	111300985	111301236
chr3	111466405	111466656
chr3	112418426	112418732
chr3	114958663	114958932
chr3	115778621	115778875
chr3	127680815	127681087
chr3	128524682	128524933
chr3	133259983	133260255
chr3	141050590	141050843
chr3	142364327	142364581
chr3	142572288	142572539
chr3	145166321	145166572
chr3	149057779	149058037
chr3	149299791	149300062
chr3	152858222	152858499
chr3	154082690	154082985
chr3	156800267	156800540
chr3	156839922	156840173
chr3	158887627	158887922
chr3	160385340	160385610
chr3	168669289	168669561
chr3	171241999	171242266
chr3	177003865	177004128
chr3	185406586	185406876
chr3	187121578	187121829
chr3	189655467	189655718
chr3	190964549	190964800
chr3	191202366	191202617
chr3	193587527	193587792
chr3	193807285	193807723
chr3	194761571	194761834
chr3	197445814	197446131
chr3	197798830	197799094
chr4	3956369	3956620
chr4	11700503	11700769
chr4	13922589	13922843
chr4	48911730	48911995
chr4	62333892	62334143
chr4	72243353	72243604
chr4	79455738	79455993
chr4	81048579	81048835
chr4	84169671	84169922
chr4	85612609	85612877
chr4	97570768	97571043
chr4	99351948	99352211
chr4	101178813	101179064
chr4	101349295	101349546
chr4	103549054	103549305
chr4	103701646	103701918
chr4	106830903	106831172
chr4	121252780	121253071
chr4	139123906	139124157
chr4	139156711	139157149
chr4	139269150	139269568
chr4	159917924	159918175
chr5	1936651	1936902
chr5	13780280	13780531
chr5	60624014	60624265
chr5	81661663	81661914
chr5	86371038	86371289
chr5	114797245	114797496
chr5	116556487	116556738
chr5	122545352	122545614
chr5	123964805	123965075
chr5	141705802	141706053
chr5	141740371	141740622
chr5	148442099	148442387
chr5	148589812	148590077
chr5	153578470	153578742
chr5	173960775	173961026
chr5	176621276	176621532
chr5	176921291	176921542
chr6	1917905	1918156
chr6	3324708	3324959
chr6	6803843	6804094
chr6	6820933	6821350
chr6	7644748	7644999
chr6	11273671	11273931
chr6	14733378	14733629
chr6	15876591	15876871
chr6	30794782	30795033
chr6	40930053	40930304
chr6	41248501	41248771
chr6	42306439	42306690
chr6	42372239	42372502
chr6	42472873	42473124
chr6	42488776	42489031
chr6	45554506	45554906
chr6	45623608	45623859
chr6	46961653	46961904
chr6	47148427	47148678
chr6	74413997	74414248
chr6	81679251	81679695
chr6	86290257	86290515
chr6	96426162	96426428
chr6	114827653	114827904
chr6	123412186	123412437
chr6	132530571	132530822
chr6	133930830	133931101
chr6	138914376	138914627
chr6	155448195	155448457
chr6	155545164	155545582
chr6	160659879	160660342
chr6	161231386	161231651
chr6	169470695	169470950
chr7	13138841	13139092
chr7	13862367	13862625
chr7	16358680	16359063
chr7	17572780	17573034
chr7	28076909	28077160
chr7	30954205	30954580
chr7	34100812	34101063
chr7	34109361	34109617
chr7	38932704	38932955
chr7	46526526	46526777
chr7	50514288	50514571
chr7	50894590	50894841
chr7	51645071	51645336
chr7	54551316	54551567
chr7	54899557	54899808
chr7	66417681	66417942
chr7	73996500	73996751
chr7	75459064	75459315
chr7	75735578	75735829
chr7	77022658	77022909
chr7	80352135	80352386
chr7	87884090	87884394
chr7	98865148	98865440
chr7	105449701	105449952
chr7	105489907	105490313
chr7	106464191	106464442
chr7	107886780	107887031
chr7	116271010	116271263
chr7	119695456	119695707
chr7	121170492	121170758
chr7	127877130	127877394
chr7	129511952	129512203
chr7	130572127	130572378
chr7	130595955	130596206
chr7	137567002	137567253
chr7	138437282	138437572
chr7	139616304	139616555
chr7	142506496	142506747
chr7	142510996	142511259
chr7	142530223	142530500
chr7	151506048	151506299
chr8	8910880	8911131
chr8	9045529	9045835
chr8	18305623	18305941
chr8	18991988	18992276
chr8	18998211	18998470
chr8	21975370	21975666
chr8	22922625	22922879
chr8	23980970	23981230
chr8	25202962	25203254
chr8	27219658	27219910
chr8	28482591	28482842
chr8	33900809	33901060
chr8	41997680	41997995
chr8	42147852	42148103
chr8	42158049	42158300
chr8	49701349	49701600
chr8	54640424	54640675
chr8	55065856	55066107
chr8	55340182	55340433
chr8	62662581	62662845
chr8	62672281	62672539
chr8	62672708	62672975
chr8	74432877	74433128
chr8	75179644	75179895
chr8	80875780	80876031
chr8	81915307	81915558
chr8	82198996	82199247
chr8	82351522	82351789
chr8	86459244	86459501
chr8	90486491	90486787
chr8	95231919	95232181
chr8	95271294	95271590
chr8	95430061	95430331
chr8	101455429	101455680
chr8	101511724	101511975
chr8	102016254	102016505
chr8	102075124	102075375
chr8	102103101	102103352
chr8	102110794	102111055
chr8	113475610	113476039
chr8	116068576	116068834
chr8	116588651	116588902
chr8	116990579	116990840
chr8	123588043	123588332
chr8	124001001	124001252
chr8	124965299	124965550
chr8	124996722	124996984
chr8	126283697	126283948
chr8	126510489	126510740
chr8	126667912	126668163
chr8	126676734	126676987
chr8	126711099	126711350
chr8	127446036	127446287
chr8	128521758	128522010
chr8	128680332	128680583
chr8	128843924	128844175
chr8	129047407	129047664
chr8	131143836	131144087
chr8	134657450	134657721
chr8	134664188	134664451
chr8	135904901	135905152
chr8	142036874	142037135
chr8	143316455	143316706
chr8	143695797	143696048
chr8	144033653	144033904
chr8	144536838	144537095
chr9	4530358	4530609
chr9	4832882	4833133
chr9	4833157	4833429
chr9	16337391	16337642
chr9	21057012	21057276
chr9	21836513	21836764
chr9	22159041	22159314
chr9	37954087	37954338
chr9	37999873	38000124
chr9	38171308	38171581
chr9	72726609	72726860
chr9	75058293	75058544
chr9	75172473	75172728
chr9	75715215	75715479
chr9	78608336	78608813
chr9	84353072	84353339
chr9	85642529	85642788
chr9	87257427	87257692
chr9	87628707	87628963
chr9	88721853	88722107
chr9	93063587	93063862
chr9	93901096	93901347
chr9	94262770	94263021
chr9	97671869	97672120
chr9	99646692	99647005
chr9	103191622	103191900
chr9	103501556	103501824
chr9	110319959	110320210
chr9	111297106	111297357
chr9	112091613	112091880
chr9	112239321	112239572
chr9	114505628	114505879
chr9	116341268	116341537
chr9	117919500	117919751
chr9	118135377	118135637
chr9	119139740	119139992
chr9	128088157	128088422
chr9	129568089	129568340
chr9	130483741	130483992
chr9	130731041	130731292
chr9	131664979	131665259
chr9	133838000	133838275
chrX	41843963	41844214
chrX	45338998	45339441
chrX	48449845	48450096
chrX	53292827	53293078
chrX	67791678	67791930
chrX	68063918	68064169
chrX	68252433	68252723
chrX	73563796	73564047
chrX	85247838	85248209
chrX	100003184	100003452
chrX	109330723	109330974
chrX	112643369	112643631
chrX	113395381	113395632
chrX	122952267	122952518
chrX	152065048	152065299

### Sheet: Legend
Table S9. Genomic coordinates of regions on OE19 cells that show a decrease in ATAC-seq signal upon treatment of siERBB2 for 72 hours.
