## Supplementary Table 10 for "Repurposing of KLF5 activates a cell cycle signature during the progression from a precursor state to Oesophageal Adenocarcinoma"

### Sheet: Supplementary Table 10
Rank	Motif	P-value	log P-pvalue	% of Targets	% of Background	STD(Bg STD)	Best Match/Details
1	ATGACTCA	1e-390	-900.1	0.8091	0.0743	47.7bp (76.5bp)	AP-1(bZIP)/ThioMac-PU.1-ChIP-Seq(GSE21512)/Homer(0.975)
2	TCACTTCCTT	1e-24	-55.77	0.1309	0.0303	50.6bp (66.8bp)	PU.1(ETS)/ThioMac-PU.1-ChIP-Seq(GSE21512)/Homer(0.872)
3	GGAGGTGACT	1e-21	-50.24	0.0673	0.0079	53.9bp (66.5bp)	PB0117.1_Eomes_2/Jaspar(0.683)
4	ACTGCCCCACCC	1e-16	-37.79	0.0527	0.0066	50.5bp (61.7bp)	Klf4/MA0039.2/Jaspar(0.801)
5	TTAGCAGGCCCA	1e-13	-30.92	0.0291	0.0019	54.2bp (78.2bp)	AR-halfsite(NR)/LNCaP-AR-ChIP-Seq(GSE27824)/Homer(0.634)
6 *	GATGAAAGGTGT	1e-11	-27.02	0.0091	0	47.0bp (20.0bp)	PKNOX2/MA0783.1/Jaspar(0.703)
7 *	CAGGAAGCTT	1e-10	-23.64	0.0436	0.0081	49.7bp (61.9bp)	ERG(ETS)/VCaP-ERG-ChIP-Seq(GSE14097)/Homer(0.788)
8 *	CTTGTGGTTAGG	1e-09	-22.09	0.0218	0.0017	59.4bp (55.8bp)	RUNX(Runt)/HPC7-Runx1-ChIP-Seq(GSE22178)/Homer(0.722)
9 *	GGCACGGCTT	1e-09	-21.71	0.02	0.0013	59.9bp (53.8bp)	PB0180.1_Sp4_2/Jaspar(0.701)
10 *	GATGTGGGAAAG	1e-09	-21.68	0.0145	0.0005	37.1bp (58.3bp)	Rbpj1(?)/Panc1-Rbpj1-ChIP-Seq(GSE47459)/Homer(0.767)
11 *	CTCGAAGCCA	1e-09	-20.96	0.0073	0	43.1bp (29.9bp)	POL008.1_DCE_S_I/Jaspar(0.683)
12 *	ACAAAGGAACTC	1e-09	-20.86	0.0109	0.0002	32.4bp (59.2bp)	Sox2/MA0143.3/Jaspar(0.702)
13 *	TCACCCTCCTTT	1e-08	-19.54	0.0109	0.0002	64.6bp (42.0bp)	MZF1(var.2)/MA0057.1/Jaspar(0.612)
14 *	CCCGCTCCCCGC	1e-07	-16.42	0.0109	0.0004	22.7bp (45.2bp)	MZF1/MA0056.1/Jaspar(0.692)
15 *	GAAAAGGGTTCT	1e-06	-15.2	0.0109	0.0005	51.4bp (67.8bp)	HLTF/MA0109.1/Jaspar(0.608)
16 *	CATTCTCTGCTC	1e-06	-14.9	0.0236	0.0039	58.6bp (67.6bp)	Gfi1b(Zf)/HPC7-Gfi1b-ChIP-Seq(GSE22178)/Homer(0.649)
17 *	ACTGTGTTTCTA	1e-05	-13.24	0.0145	0.0014	51.0bp (74.3bp)	POL009.1_DCE_S_II/Jaspar(0.684)
18 *	GTGCCAGAGCCA	1e-05	-13.2	0.0236	0.0045	66.4bp (61.0bp)	Klf4(Zf)/mES-Klf4-ChIP-Seq(GSE11431)/Homer(0.689)
19 *	GGTGACGTATTT	0.0001	-9.585	0.0036	0	30.5bp (12.6bp)	Atf1/MA0604.1/Jaspar(0.732)
20 *	CAAAAACCACCC	0.001	-8.206	0.0036	0.0001	22.6bp (20.7bp)	GLI2/MA0734.1/Jaspar(0.616)
21 *	GGGTGGAGTCAG	0.1	-4.447	0.0018	0	57.1bp (0.0bp)	KLF3(Zf)/MEF-Klf3-ChIP-Seq(GSE44748)/Homer(0.687)
22 *	CACCGAATCGGA	0.1	-4.447	0.0018	0	0.0bp (0.0bp)	IRF9/MA0653.1/Jaspar(0.572)
23 *	GAGGCAGACC	1	-1.108	0.0018	0.0007	0.0bp (56.5bp)	Tbox:Smad(T-box,MAD)/ESCd5-Smad2_3-ChIP-Seq(GSE29422)/Homer(0.713)

### Sheet: Legend
Table S10. De novo discovered motifs from regions that exhibit reduced chromatin accessibility upon treatment of siERBB2 for 72 hours. De novo motifs, % targets and % background, called transcription factor with match score and P-value are shown.
