## Supplementary Table 11 for "Repurposing of KLF5 activates a cell cycle signature during the progression from a precursor state to Oesophageal Adenocarcinoma"

### Sheet: Legend
Table S11. List of PCR primers used in RT-qPCR experiments.

### Sheet: RT-qPCR primers
Gene	Forward primers (5'-3')	Reverse primer (5'-3')	ADS numbers
KLF5	AAGTCCAGATAGACAAGCAGAG	CAGGGTAATCGCAGTAGTGG	5905/5906
CCNE1	AGGTTTCAGGGTATCAGTGG	CTCTGTGGGTCTGTATGTTGTG	6740/6741
CDC25B	GACCTGATGTGTCTCAGTCCT	ATCCATCATCTTCCTCAGTATCC	6742/6743
KIF14	CGACTAAAGGAAGGTGTGAG	GTTGACTATTAAACGGGCTTGG	6744/6745
CLSPN	ACAGACAAGGAAGAGGAAGAC	GTGCCAGATCATTACCAGAG	6746/6747
NR4A1	GGGGAGTGCACAGAAGAACT	AATGTGGCTTGCACCTGTTC	4866/4867
GAPDH	ACAGTCAGCCGCATCTTCTT	TTGATTTTGGAGGGATCTCG	2184/2185
